# An extensive forward genetic screen identifies the HWS-AGO1 axis as pivotal for target mimicry-mediated miRNA degradation in *Arabidopsis*

**DOI:** 10.1101/2025.11.08.687406

**Authors:** Lin Yang, Mengyuan Liu, Mengwei Guo, Youhong Fan, Youchao Wang, Guiting Kang, Ning Li, Yixiao Fang, Jun Mei, Xumin Zhang, Jinxiao Yang, Guodong Ren

**Affiliations:** State Key Laboratory of Genetics and Development of Complex Phenotypes, Zhangjiang mRNA Innovation and Translation Center, School of Life Sciences, Fudan University, Shanghai 200438, China; Beijing Key Laboratory of Maize DNA Fingerprinting and Molecular Breeding, Maize Research Institute, Beijing Academy of Agriculture and Forestry Sciences, Beijing 100089, China; HengJiu Genediting (Beijing) Technology Co., Ltd, Beijing, 100085, China; College of Life Sciences, Zaozhuang University, Zaozhuang 277160, China; Plant Genomics & Molecular Improvement of Colored Fiber Lab, College of Life Sciences and Medicine, Zhejiang Sci-Tech University, Hangzhou 310018, China

**Keywords:** AGO1, miRNA, target mimicry, HWS, degradation

## Abstract

Target RNAs have emerged as key regulators of miRNA stability, thereby influencing development and physiological processes in both plants and animals. The F-box protein HAWAIIAN SKIRT (HWS) has been characterized as a crucial factor in targeted <u>m</u>iRNA <u>d</u>egradation in <u>p</u>lants (pTMD), a process triggered by a specific type of target RNA called target mimicry. However, the precise mechanism by which HWS functions is still poorly understood. We previously established a genetic reporter system based on Short Tandem Target Mimicry of miR160 (STTM160) triggered miR160 degradation, resulting in pleiotropic developmental defects that are easy to monitor. Here, through an extensive forward genetic screen, we identified fourteen additional *hws* alleles that near-completely restored *STTM160*-induced developmental defects, highlighting a central role for HWS in pTMD. Intriguingly, we discovered two adjacent amino acid substitutions (R421K and G422D) in the PAZ domain of AGO1 that significantly suppressed the *STTM160* phenotype. Similar to HWS dysfunction, the AGO1 R421K substitution caused a significant retention of target mimicry RNAs in AGO1 immunoprecipitates, suggesting that the R421 residue of AGO1 may cooperate with HWS for the clearance of AGO1-miRNA-target mimicry complexes. Although the R/G mutations only impacted a small set of endogenous miRNA levels, they were sufficient to rescue the developmental defects caused by *HWS* overexpression (*HWS-OE*), suggesting that the developmental abnormalities caused by *HWS-OE* largely depend on the AGO1-miRNA pathway. Taken together, our findings provide a solid genetic evidence for the coordination of HWS and AGO1 in pTMD.
