## Supplemental Table 1 for "An extensive forward genetic screen identifies the HWS-AGO1 axis as pivotal for target mimicry-mediated miRNA degradation in *Arabidopsis*"

### Sheet: probes and primers 
Dataset S1 Primers and probes used in this study
Name	Sequence (5' to 3')
Small RNA probe
miR159/319	GGGAGCTCCCTTCAGTCCAA	northern blot
miR160	TGGCATACAGGGAGCCAGGCA	northern blot
miR164	TGCACGTGCCCTGCTTCTCCA	northern blot
miR167	TAGATCATGTTGGCAGTTTCA	northern blot
miR168	TTCCCGACCTGCACCAAGCG	northern blot
miR398b/c	CAGGGGTGACCTGAGAACACA	northern blot
miR399	CAGGGCAACTCTCCTTTGGCA	northern blot
U6	TCATCCTTGCGCAGGGGCCA	northern blot
tRNA	TCGAACTCTCGACCTCAGGAT	northern blot
Primers for map-based cloning of S61
Primers names
M1(AT1G11950,4036585)-F	TAAAGCCCGCCACATCACCA	DrdI cuts STTM160 but not S61
M1(AT1G11950,4036585)-R	CAAGTGGAATGCTGATGAAAATGG
M2(AT1G20750,7204411)-F	TCTTCTTCAAGGTCAATGATGAT	HindIII cuts S61 but not STTM160
M2(AT1G20750,7204411)-R	GTGACCAACTGTGATGAAGATC
M3(AT1G21140,7404590)-F	AGCTTGAACCTAGACATGGAG	DrdI cuts STTM160 but not S61
M3(AT1G21140,7404590)-R	GACGTCTTGCTTTACCGCAC
M4(AT1G19640,6790615)-F	CCATGTTTTCTAAATCAGCTGTTA	DdeI cuts STTM160 but not S61
M4(AT1G19640,6790615)-R	TCTCTATTCTTAATTACTTGTTGTG
M5(AT1G48410-AGO1,17890192)-F	CTTCTTCTGTCAACAGATAAAAA	DdeI cuts STTM160 but not S61
M5(AT1G48410-AGO1,17890192)-R	CTAAAACAAATACGCACGTC
Primers for genotyping
PE-AGO1-F	GTTGTATTAATCTACTCTTCTTTGC	AGO1 421K-PE
PE-AGO1-R	CTTTCATCTACTGGGAATCTG
AGO1-seq-F	CTTGACATTGTTCTTCGTGAG	Sanger sequecing of AGO1 mutation
AGO1-seq-R	GGAGGAGGCAGTATACGAG
dCAPS-AGO1422D-F	GTCATCGACAGCCTTCATAGAGGC	dCAPS, EcoRV, cut L38（STTM160 AGO1422D）but not STTM160
dCAPS-AGO1422D-R	TCCGGCGCATGTTTCCTCGATGAGTCACTTCAACTTTGATA
STTM160-F	GGTCTAATTTAAATATGGTC	STTM160 transgene
STTM160-R	ACCGATGATACGAACGAAAG
CAPS-HWS-F	ATGTTCACTACCACGGATG	CAPS, RsaI, cut STTM160 but not STTM160 hws-6
CAPS-HWS-R	CAGATCACACTCTCGTTCC
HWS-seq-F	GATTGACAAGGTTTTCTCTTG	Sanger sequecing of HWS mutation
HWS-seq-R	CCTGAAAAACATTTCCAGTAAC
GFP-F	CACTGGAGTTGTCCCAATTC	HWS-OE transgene genotyping
GFP-R	GTATAGTTCTACCATGCCATG
Primers for qPCR/RT-PCR
STTM160-F	GGTCTAATTTAAATATGGTC	qPCR and RT-PCR
STTM160-R	ACCGATGATACGAACGAAAG
HWS-qF	TTGCTTCCTCTTGTGGATTGG	qPCR
HWS-qR	AGGTAGACATTGCCGTGTAATC
IPS1-F	ATATGGAGCAATGAAGACTG	RT-PCR
IPS1-R	ACAAAGCATAGAGAAGAGAG
AT4-F	GAATGGAGCGATGAAGATTGC	RT-PCR
AT4-R	CGGAAACAAAGTAAACACGGA
AT4.1-F	TCAAGAACCAAATGCCAAAGGA	RT-PCR
AT4.1-R	GGCTGGAGAAGGAAGTGTGA
UBQ5-F	CGGACCAGCAGCGATTGAT	qPCR and RT-PCR
UBQ5-R	GAGACGGAGGACGAGATGAAG
ACT2-F	GCACCCTGTTCTTCTTACCG	qPCR
ACT2-R	AACCCTCGTAGATTGGCACA
